# Exploring phenotype-related single-cells through attention-enhanced representation learning

**DOI:** 10.1101/2024.10.31.619327

**Authors:** Qinhua Wu, Junxiang Ding, Ruikun He, Lijian Hui, Junwei Liu, Yixue Li

**Author notes:** Correspondence;, Preferred corresponding institute: Guangzhou National Laboratory.

## Abstract

The scope of atlas-level single-cell investigations reveals the pathogenesis and progression of various diseases. Accurate interpretation of phenotype-related single-cell data necessitates the pre-definition of single-cell subtypes and the identification of their abundance variations for downstream analysis. In this context, biases from batch correlation and the selection of clustering resolutions can significantly impact single-cell data analysis and result interpretation. To strengthen the associations across single cells in each sample and their clinical phenotype, and to enhance single-cell exploration by integrating cell and gene-level information. This study proposes a method to learn phenotype-related sample representations from single cells via the attention-based multiple instance learning (AMIL) mechanism. This approach incorporates gene expression profiles from each single cell for sample-level clinical phenotype prediction. By integrating deep learning interpretation methods and phenotype-specific single-cell attention weights across sample groups, this method highlights critical gene programs and cell subtypes that mostly contribute to the sample-level clinical phenotype, and facilitate mechanistic exploration. Using single-cell atlases from COVID-19 infected patients and age-related healthy human blood, we demonstrate that this method can accurately predict disease severity and age-related phenotypes. Additionally, variations in cellular attention reflect the underlying biological mechanisms associated with these phenotypes. This method proposes a supervised framework for single-cell data interpretation and can be further adapted for other atlas-level clinical phenotype analyses.
