## Supplementary material for "Exploring phenotype-related single-cells through attention-enhanced representation learning": PHASE_Supplementary_Table_1.csv

### Sheet: Sheet1
PHASE_Supplementary_Table_1: Overview of the COVID-19 dataset.
	Study	Tissue	Accession	Number of cells	Number of donors	Number of samples	Condition
							H	M	S
1	Arunachalam_2020	PBMC	GSE155673	49847	12	12	5	3	4
3	COMBAT_2022	PBMC	EGAS00001005493	560546	77	91	0	30	61
4	Combes_2021	PBMC	GSE163668	49672	27	27	14	8	5
6	Liu_2021	PBMC	GSE161918	346542	43	61	14	4	43
8	Ren_2021	PBMC	GSE158055	512163	79	87	20	19	48
9	Schulte-Schrepping_2020	PBMC	EGAS00001004571	211056	70	108	35	35	38
10	Schuurman_2021	PBMC	GSE164948	8460	12	12	4	6	2
13	Stephenson_2021	PBMC	E-MTAB-10026	486419	88	88	24	47	17
16	Unterman_2022	PBMC	GSE155223	66223	10	16	0	0	16
17	Wilk_2021	PBMC	GSE174072	165700	17	20	3	7	10
19	Zhao_2021	PBMC	CNP0001250	54912	12	24	3	19	2
20	Zhu_2020	PBMC	CNP0001102	29089	7	14	3	11	0
			Total:	2540629	454	560	125	189	246
